# The density of regulatory information is a major determinant of evolutionary constraint on non-coding DNA in *Drosophila*

**DOI:** 10.1101/2023.07.21.550043

**Authors:** Gonzalo Sabarís, Daniela M. Ortíz, Ian Laiker, Ignacio Mayansky, Sujay Naik, Giacomo Cavalli, David L. Stern, Ella Preger-Ben Noon, Nicolás Frankel

**Author notes:** equal contribution (Gonzalo Sabarís, Daniela M. Ortíz, Ian Laiker).

## Abstract

The density and distribution of regulatory information in non-coding DNA of eukaryotic genomes is largely unknown. Evolutionary analyses have estimated that ∼60% of nucleotides in intergenic regions of the *D. melanogaster* genome is functionally relevant. This estimate is difficult to reconcile with the commonly accepted idea that enhancers are compact regulatory elements that generally encompass less than 1 kilobase of DNA. Here, we approached this issue through a functional dissection of the regulatory region of the gene *shavenbaby* (*svb*). Most of the ∼90 kilobases of this large regulatory region is highly conserved in the genus *Drosophila*, though characterized enhancers occupy a small fraction of this region. By analyzing the regulation of *svb* in different contexts of *Drosophila* development, we found that the regulatory architecture that drives *svb* expression in the abdominal pupal epidermis is organized in a dramatically different way than the information that drives *svb* expression in the embryonic epidermis. While in the embryonic epidermis *svb* is activated by compact and dispersed enhancers, *svb* expression in the pupal epidermis is driven by large regions with enhancer activity, which occupy a great portion of the *svb cis*-regulatory DNA. We observed that other developmental genes also display a dense distribution of putative regulatory elements in their regulatory regions. Furthermore, we found that a large percentage of conserved non-coding DNA of the *Drosophila* genome is contained within putative regulatory DNA. These results suggest that part of the evolutionary constraint on non-coding DNA of *Drosophila* is explained by the density of regulatory information.
