## Supplementary Tables for "The density of regulatory information is a major determinant of evolutionary constraint on non-coding DNA in *Drosophila*"

### Sheet: Table S1
Region Dm6	start	end	size	Fraction of bases in conserved elements
Ptp4E_DG2	4955917	4965575	9658	0.3946
DG3_Z1.3	4975498	4985919	10421	0.5078
Z1.3_ROO	4987245	4990099	2854	0.5778
ROO_A	4997254	4997718	464	0.1961
A_E3	5002748	5020962	18214	0.4945
E3_E6	5022004	5023376	1372	0.5707
E6_7H	5024352	5039911	15559	0.5289
7H_svb+1	5040968	5048272	7304	0.5208
DG2	4965575	4970837	5262	0.4557
DG3	4970276	4975498	5222	0.4845
Z1.3	4985919	4987245	1326	0.5415
A	4997718	5002748	5030	0.4288
E3	5020962	5022004	1042	0.6795
E6	5023376	5024352	976	0.417
7H	5039911	5040968	1057	0.5412

### Sheet: Table S2
Primer Name	Sequence	PCR template	Recombineered construct	Deletion
HA-1-L	5’-TTTATTTTGGCCATAAAATCCGTCTGGATCTTCGTTCTCCAGCCTTATCATCGAGGTCGACGGTATC-3’	pBluescriptSK(+)	svbBAC-GFP	D1
HA-1-R	5’-TCAAAAATCAAATCAATAAGTATTTAATAAGACTAAACGGTGATATTGGATCTAGAACTAGTGGATC-3’	pBluescriptSK(+)
HA-2-L	5’-GATTTGAAGGGAAGACCACCCACCACAAACGAACATAAAATAATTAATCATCGAGGTCGACGGTATC-3’	pBluescriptSK(+)	svbBAC-GFP	D2
HA-2-R	5’-GGTTTAAAAAAAAAAAAGGAAGGGGAAATAAGGGGAGTCTTTGCGACGATTCTAGAACTAGTGGATC-3’	pBluescriptSK(+)
HA-3-L	5’-ATTTCCCCTCCAATTCTGATTCTCCCCTGGCTGATAACGTGCCGCTGACATCGAGGTCGACGGTATC-3’	pBluescriptSK(+)	svbBAC-GFP	D3
HA-3-R	5’-ATTGTTTGTGATTTGGCTCCTACGCGGAGGCAACTTCCTGTGGGCAGTGATCTAGAACTAGTGGATC-3’	pBluescriptSK(+)
HA-4-L	5’-AGATCGAAGACAAATTATGCTGATCTCCCTAAGTCCAGCAATAATGTTCTTCGAGGTCGACGGTATC-3’	pBluescriptSK(+)	svbBAC-GFP	D4
HA-4-R	5’-CCGCACCGCCGCCCCGTTTCGCCCCCCCCTTGAGAGCACCCCGCCCCCCTTCTAGAACTAGTGGATC-3’	pBluescriptSK(+)
HA-5-L	5’-CGGAGTATCGCTGCTTTATGATATCTTATCTGTGGTTAATCGGAGCAGCTTCGAGGTCGACGGTATC-3’	pBluescriptSK(+)	svbBAC-GFP	D5
HA-5-R	5’-CAAATGGCAAAAACCTGCCACTATATCTCCGCCTCTTTTTCTCGCACACCTCTAGAACTAGTGGATC-3’	pBluescriptSK(+)

### Sheet: Table S3
Bulk ATAC-seq datasets				Single-Cell ATAC-seq datasets (Cusanovich et al. 2018)
Accesion ID	Developmental Context			Accesion ID	Cell type (cluster)	Developmental Context
SRX10412047	Photoreceptor_neuron			PMID:29539636	E10-12_CNS_A	CNS
SRX10412048	Photoreceptor_neuron			PMID:29539636	E10-12_CNS_B	CNS
SRX10412049	Photoreceptor_neuron			PMID:29539636	E10-12_CNS_C	CNS
SRX10412050	Photoreceptor_neuron			PMID:29539636	E10-12_CNS_D	CNS
SRX10412054	Photoreceptor_neuron			PMID:29539636	E10-12_CNS_E	CNS
SRX10412055	Photoreceptor_neuron			PMID:29539636	E10-12_Epidermis	Epidermis
SRX11704566	Brains			PMID:29539636	E10-12_Fat_body	Fat_body
SRX11704567	Brains			PMID:29539636	E10-12_Foregut	Foregut
SRX11704568	Brains			PMID:29539636	E10-12_Glia	Glia
SRX11704569	Brains			PMID:29539636	E10-12_Head_ecto	Head_ecto
SRX11704570	Brains			PMID:29539636	E10-12_Hemocytes	Hemocytes
SRX11704571	Brains			PMID:29539636	E10-12_Midgut_A	Midgut
SRX11704572	Brains			PMID:29539636	E10-12_Midgut_B	Midgut
SRX11704573	Brains			PMID:29539636	E10-12_Muscle	Muscle
SRX11704594	Brains			PMID:29539636	E10-12_PNS_sense	PNS_sense
SRX11704595	Brains			PMID:29539636	E10-12_Tracheal_sys	Tracheal_sys
SRX12027405	Fat_Body			PMID:29539636	E2-4_Blastoderm_A_ant	Blastoderm_A_ant
SRX12027406	Fat_Body			PMID:29539636	E2-4_Blastoderm_anlage	Blastoderm_anlage
SRX12027407	Gut			PMID:29539636	E2-4_Blastoderm_B_ant	Blastoderm_B_ant
SRX12027408	Gut			PMID:29539636	E2-4_Blastoderm_C_post	Blastoderm_C_post
SRX12027409	Gut			PMID:29539636	E2-4_Blastoderm_D_post	Blastoderm_D_post
SRX12027410	Gut			PMID:29539636	E2-4_Blastoderm_E_post	Blastoderm_E_post
SRX12027411	Gut			PMID:29539636	E2-4_Ectoderm_A	Ectoderm
SRX12027412	Gut			PMID:29539636	E2-4_Ectoderm_B	Ectoderm
SRX12027413	Fat_Body			PMID:29539636	E2-4_Ectoderm_C	Ectoderm
SRX12027414	Fat_Body			PMID:29539636	E2-4_Ectoderm_D	Ectoderm
SRX12027415	Fat_Body			PMID:29539636	E2-4_Endoderm_A	Endoderm
SRX12027416	Fat_Body			PMID:29539636	E2-4_Endoderm_B	Endoderm
SRX12119056	Photoreceptor_neuron			PMID:29539636	E2-4_Head_mesoderm	Head_mesoderm
SRX12119057	Photoreceptor_neuron			PMID:29539636	E2-4_Mesoderm_A	Mesoderm
SRX12119058	Photoreceptor_neuron			PMID:29539636	E2-4_Mesoderm_B	Mesoderm
SRX12119059	Photoreceptor_neuron			PMID:29539636	E2-4_Neural	Neural
SRX12119060	Photoreceptor_neuron			PMID:29539636	E6-8_CNS_A	CNS
SRX12119061	Photoreceptor_neuron			PMID:29539636	E6-8_CNS_B	CNS
SRX12119062	Photoreceptor_neuron			PMID:29539636	E6-8_Ectoderm_A	Ectoderm
SRX12119063	Photoreceptor_neuron			PMID:29539636	E6-8_Ectoderm_B	Ectoderm
SRX12119064	Photoreceptor_neuron			PMID:29539636	E6-8_Ectoderm_C	Ectoderm
SRX12119065	Photoreceptor_neuron			PMID:29539636	E6-8_Ectoderm_D	Ectoderm
SRX12119066	Photoreceptor_neuron			PMID:29539636	E6-8_Ectoderm_E	Ectoderm
SRX12119067	Photoreceptor_neuron			PMID:29539636	E6-8_Fat_body_prim	Fat_body_prim
SRX12175814	Photoreceptor_neuron			PMID:29539636	E6-8_Fore_hindgut	Fore_hindgut
SRX12175815	Photoreceptor_neuron			PMID:29539636	E6-8_Hemocytes	Hemocytes
SRX12175816	Photoreceptor_neuron			PMID:29539636	E6-8_Midgut_prim	Midgut_prim
SRX12175817	Photoreceptor_neuron			PMID:29539636	E6-8_Muscle_prim_A	Muscle_prim
SRX12175818	Photoreceptor_neuron			PMID:29539636	E6-8_Muscle_prim_B	Muscle_prim
SRX12175819	Photoreceptor_neuron			PMID:29539636	E6-8_Muscle_prim_C	Muscle_prim
SRX12175820	Photoreceptor_neuron			PMID:29539636	E6-8_Tracheal_prim	Tracheal_prim
SRX12175821	Photoreceptor_neuron
SRX12175822	Photoreceptor_neuron
SRX12175823	Photoreceptor_neuron
SRX12175824	Photoreceptor_neuron
SRX12175825	Photoreceptor_neuron
SRX12175826	Photoreceptor_neuron
SRX12175827	Photoreceptor_neuron
SRX12175828	Photoreceptor_neuron
SRX12622231	Heart
SRX12622232	Heart
SRX12622233	Heart
SRX12622234	Heart
SRX12622235	Heart
SRX12622236	Heart
SRX12622237	Heart
SRX12622238	Heart
SRX12622239	Heart
SRX12622240	Heart
SRX12622241	Heart
SRX12622242	Heart
SRX12622243	Heart
SRX12622244	Heart
SRX12622245	Heart
SRX12622246	Heart
SRX12622247	Heart
SRX12622248	Heart
SRX12622249	Heart
SRX12622250	Heart
SRX12622251	Heart
SRX12622252	Heart
SRX13386235	Neurons
SRX13386236	Neurons
SRX13386237	Neurons
SRX13386238	Neurons
SRX13386239	Neurons
SRX13386240	Neurons
SRX14339041	Dopaminergic_nuclei
SRX14339042	GABAergic_nuclei
SRX14339043	GABAergic_nuclei
SRX15109524	Photoreceptor_neuron
SRX15109525	Photoreceptor_neuron
SRX15109526	Photoreceptor_neuron
SRX15109527	Photoreceptor_neuron
SRX15109528	Photoreceptor_neuron
SRX15109529	Photoreceptor_neuron
SRX17926615	Kenyon_cells
SRX17926616	Kenyon_cells
SRX3426788	Brains
SRX3426789	Brains
SRX3426790	Brains
SRX3426791	Brains
SRX3426792	Brains
SRX3426793	Brains
SRX3426794	Brains
SRX3426795	Brains
SRX3426796	Brains
SRX3426797	Brains
SRX3426798	Brains
SRX6430350	Midgut
SRX6430351	Midgut
SRX6430353	Midgut
SRX6430356	Midgut
SRX6430357	Midgut
SRX6430359	Midgut
SRX6430367	Midgut
SRX6430368	Midgut
SRX6430369	Midgut
SRX6430370	Midgut
SRX6430371	Midgut
SRX6430372	Midgut
SRX6430373	Midgut
SRX6430374	Midgut
SRX6430375	Midgut
SRX6430376	Midgut
SRX6430378	Midgut
SRX6430379	Midgut
SRX6430380	Midgut
SRX7806718	Testis
SRX7806719	Testis
SRX7806720	Testis
SRX7806721	Testis
SRX7806722	Testis
SRX7806723	Testis
SRX7806724	Testis
SRX7806725	Testis
SRX7806726	Testis
SRX7806727	Testis
SRX7806728	Testis
SRX7806729	Testis
SRX7806730	Testis
SRX7806731	Testis
SRX7806732	Testis
SRX7806733	Testis
SRX7806734	Testis
SRX7806735	Testis
SRX7806736	Testis
SRX7806737	Testis
SRX9103800	Intestinal_stem_cells
SRX9103801	Intestinal_stem_cells
SRX9103802	Intestinal_stem_cells
SRX9103803	Intestinal_stem_cells
SRX9103804	Intestinal_stem_cells
SRX9103805	Intestinal_stem_cells
SRX9103806	Intestinal_stem_cells
SRX9103807	Intestinal_stem_cells
SRX9103808	Intestinal_stem_cells
SRX9103809	Intestinal_stem_cells
SRX9103810	Intestinal_stem_cells
SRX9103811	Intestinal_stem_cells
SRX9103812	Intestinal_stem_cells
SRX9103813	Intestinal_stem_cells
SRX9103814	Intestinal_stem_cells
SRX9103815	Intestinal_stem_cells
SRX9103828	Intestinal_stem_cells
SRX9103830	Intestinal_stem_cells
SRX9103832	Intestinal_stem_cells
SRX9103833	Intestinal_stem_cells
SRX9304580	Neurons
SRX9304581	Neurons
SRX9304582	Neurons
SRX9304583	Neurons
SRX9304584	Neurons
SRX9304585	Neurons
SRX9304586	Neurons
SRX9304587	Neurons
SRX9717924	Brains
SRX9717926	Brains
SRX9717927	Brains
SRX9717928	Brains
SRX9717948	Brains
SRX9717950	Brains
SRX9786715	Intestinal_stem_cells
SRX9786716	Intestinal_stem_cells
SRX9786717	Intestinal_stem_cells
SRX9786718	Intestinal_stem_cells
SRX9786719	Intestinal_stem_cells
SRX9786720	Intestinal_stem_cells
SRX9786721	Intestinal_stem_cells
SRX9786722	Intestinal_stem_cells
SRX10367655	Kc167
SRX10367656	Kc167
SRX10367657	Kc167
SRX10367658	Kc167
SRX12801964	S2
SRX12801965	S2
SRX12801966	S2
SRX12801967	S2
SRX12801968	S2
SRX12801969	S2
SRX14702444	S2
SRX14702445	S2
SRX14702446	S2
SRX14702447	S2
SRX17029217	S2
SRX17029218	S2
SRX17029219	S2
SRX17029220	S2
SRX2612501	S2
SRX2612503	S2
SRX2612505	S2
SRX2745539	Kc167
SRX2745540	Kc167
SRX3141076	S2
SRX3141077	S2
SRX4664617	Kc167
SRX4664618	Kc167
SRX4664619	Kc167
SRX4664620	Kc167
SRX4664621	Kc167
SRX4664622	Kc167
SRX4664623	Kc167
SRX4664624	Kc167
SRX4664625	Kc167
SRX4664626	Kc167
SRX4664627	S2
SRX4664628	S2
SRX4664629	S2
SRX4664630	S2
SRX4664631	S2
SRX4664632	S2
SRX4664633	S2
SRX4664634	S2
SRX4664635	S2
SRX4664636	S2
SRX4664637	S2
SRX4664638	S2
SRX4664639	S2
SRX5101710	S2
SRX5101711	S2
SRX5101712	S2
SRX5101713	S2
SRX5101714	S2
SRX5101715	S2
SRX5101716	S2
SRX5101717	S2
SRX6404818	S2
SRX7351025	S2
SRX7351026	S2
SRX7351027	S2
SRX7351028	S2
SRX7351029	S2
SRX7351030	S2
SRX8174034	S2
SRX8174035	S2
SRX8174036	S2
SRX8174037	S2
SRX8174038	S2
SRX8174039	S2
SRX8174040	S2
SRX8174041	S2
SRX8174042	S2
SRX8174043	S2
SRX8491213	S2
SRX8491214	S2
SRX9263542	S2R+
SRX9263543	S2R+
SRX9263544	S2R+
SRX9263545	S2R+
SRX9263546	S2R+
SRX9263547	S2R+
SRX9263548	S2R+
SRX9263549	S2R+
SRX9263550	S2R+
ERX3978725	Stage_5_embryos
ERX3978726	Stage_13_embryos
ERX3978727	Stage_5_embryos
ERX3978728	Stage_13_embryos
ERX3978729	Stage_11_embryos
ERX3978730	Stage_11_embryos
ERX3978731	Stage_5_embryos
ERX3978732	Stage_13_embryos
ERX3978733	Stage_13_embryos
ERX3978734	Stage_5_embryos
ERX3978735	Stage_11_embryos
ERX3978736	Stage_13_embryos
ERX3978737	Stage_13_embryos
ERX3978738	Stage_13_embryos
ERX3978739	Stage_11_embryos
ERX3978740	Stage_11_embryos
ERX3978741	Stage_5_embryos
ERX3978742	Stage_5_embryos
ERX3978743	Stage_13_embryos
ERX3978744	Stage_11_embryos
ERX3978745	Stage_11_embryos
ERX3978746	Stage_13_embryos
ERX3978747	Stage_5_embryos
ERX3978748	Stage_13_embryos
ERX3978749	Stage_11_embryos
ERX3978750	Stage_11_embryos
ERX3978751	Stage_5_embryos
ERX3978752	Stage_11_embryos
ERX3978753	Stage_13_embryos
ERX3978754	Stage_13_embryos
ERX3978755	Stage_11_embryos
ERX3978756	Stage_5_embryos
ERX3978757	Stage_5_embryos
ERX3978758	Stage_13_embryos
ERX3978759	Stage_5_embryos
ERX3978760	Stage_11_embryos
ERX3978761	Stage_13_embryos
ERX3978762	Stage_5_embryos
ERX3978763	Stage_5_embryos
ERX3978764	Stage_11_embryos
ERX3978765	Stage_13_embryos
ERX3978766	Stage_5_embryos
ERX3978767	Stage_5_embryos
ERX3978768	Stage_11_embryos
ERX3978769	Stage_11_embryos
ERX3978770	Stage_5_embryos
ERX3978771	Stage_5_embryos
ERX3978772	Stage_11_embryos
ERX3978773	Stage_13_embryos
ERX3978774	Stage_13_embryos
ERX3978775	Stage_5_embryos
ERX3978776	Stage_11_embryos
ERX3978777	Stage_11_embryos
ERX3978778	Stage_5_embryos
ERX3978779	Stage_11_embryos
ERX3978780	Stage_11_embryos
ERX3978781	Stage_13_embryos
ERX3978782	Stage_5_embryos
ERX3978783	Stage_13_embryos
ERX3978784	Stage_13_embryos
SRX11760554	Neuroblast
SRX11760555	Neuroblast
SRX11760556	Neuroblast
SRX11760557	Neuroblast
SRX11760558	Neuroblast
SRX11760559	Neuroblast
SRX11760560	Neuroblast
SRX11760561	Neuroblast
SRX11760562	Neuroblast
SRX11760563	Neuroblast
SRX13305238	0-20h_embryos
SRX13305239	0-20h_embryos
SRX13305240	0-20h_embryos
SRX13305241	0-20h_embryos
SRX13305253	0-20h_embryos
SRX13305274	0-20h_embryos
SRX13305275	0-20h_embryos
SRX13305276	0-20h_embryos
SRX13305277	0-20h_embryos
SRX13305290	0-20h_embryos
SRX13305310	0-20h_embryos
SRX13305311	0-20h_embryos
SRX13305312	0-20h_embryos
SRX13305313	0-20h_embryos
SRX13305314	0-20h_embryos
SRX13305315	0-20h_embryos
SRX13305316	0-20h_embryos
SRX13305317	0-20h_embryos
SRX15392566	3.5-4h_embryos
SRX15392567	3.5-4h_embryos
SRX15392568	3.5-4h_embryos
SRX15392569	3.5-4h_embryos
SRX15392570	3.5-4h_embryos
SRX15392571	3.5-4h_embryos
SRX15392572	4.5-5h_embryos
SRX15392573	4.5-5h_embryos
SRX15392574	4.5-5h_embryos
SRX15392575	4.5-5h_embryos
SRX15392576	4.5-5h_embryos
SRX15392577	4.5-5h_embryos
SRX15392578	5.5-6h_embryos
SRX15392579	5.5-6h_embryos
SRX15392580	5.5-6h_embryos
SRX15392581	5.5-6h_embryos
SRX15392582	5.5-6h_embryos
SRX15392583	5.5-6h_embryos
SRX15392584	6.5-7h_embryos
SRX15392585	6.5-7h_embryos
SRX15392586	6.5-7h_embryos
SRX15392587	6.5-7h_embryos
SRX15392588	6.5-7h_embryos
SRX15392589	6.5-7h_embryos
SRX16751647	13-17h_embryos
SRX16751648	13-17h_embryos
SRX16751649	13-17h_embryos
SRX18393562	1-1.5h_embryos
SRX18393563	1-1.5h_embryos
SRX18393564	1-1.5h_embryos
SRX18393565	1.5-2h_embryos
SRX18393566	1.5-2h_embryos
SRX18393567	1.5-2h_embryos
SRX18393568	2-2.5h_embryos
SRX18393569	2-2.5h_embryos
SRX18393570	2-2.5h_embryos
SRX18393571	2.5-3h_embryos
SRX18393572	2.5-3h_embryos
SRX18393573	2.5-3h_embryos
SRX18393574	1-1.5h_embryos
SRX18393575	1-1.5h_embryos
SRX18393576	1.5-2h_embryos
SRX18393577	1.5-2h_embryos
SRX18393578	2-2.5h_embryos
SRX18393579	2-2.5h_embryos
SRX18393580	2-2.5h_embryos
SRX18393582	2.5-3h_embryos
SRX18393583	2.5-3h_embryos
SRX18393584	2-2.5h_embryos
SRX18393585	2-2.5h_embryos
SRX18393586	2-2.5h_embryos
SRX18393587	2.5-3h_embryos
SRX18393588	2.5-3h_embryos
SRX18393589	2.5-3h_embryos
SRX18393590	1-1.5h_embryos
SRX18393591	1.5-2h_embryos
SRX18393592	1.5-2h_embryos
SRX18393593	1.5-2h_embryos
SRX18393594	2-2.5h_embryos
SRX18393595	2-2.5h_embryos
SRX18393596	2-2.5h_embryos
SRX18393597	2.5-3h_embryos
SRX18393598	2.5-3h_embryos
SRX18393599	2.5-3h_embryos
SRX18393600	1-1.5h_embryos
SRX18393601	1-1.5h_embryos
SRX18393602	1-1.5h_embryos
SRX18393603	1.5-2h_embryos
SRX3282112	2-3h_embryos
SRX3282113	2-3h_embryos
SRX3282114	2-3h_embryos
SRX3282115	2-3h_embryos
SRX3282116	2-3h_embryos
SRX3282117	2-3h_embryos
SRX3282118	2-3h_embryos
SRX4517985	Blastoderm
SRX4517986	Blastoderm
SRX4517987	Blastoderm
SRX4517988	Blastoderm
SRX4517989	Blastoderm
SRX4517990	Blastoderm
SRX4517991	Blastoderm
SRX4517992	Blastoderm
SRX4517993	Blastoderm
SRX4517994	Blastoderm
SRX4517995	Blastoderm
SRX4517996	Blastoderm
SRX4517997	Blastoderm
SRX4517998	Blastoderm
SRX4517999	Blastoderm
SRX4518000	Blastoderm
SRX4518001	Blastoderm
SRX4518002	Blastoderm
SRX4518003	Blastoderm
SRX4518004	Blastoderm
SRX4518005	Blastoderm
SRX4518006	Blastoderm
SRX4712920	14-17h_embryos
SRX4712921	14-17h_embryos
SRX4712922	14-17h_embryos
SRX4712924	14-17h_embryos
SRX4712925	14-17h_embryos
SRX4712926	14-17h_embryos
SRX4712927	14-17h_embryos
SRX4712928	Gut
SRX4712929	Gut
SRX4712930	14-17h_embryos
SRX5736448	Blastoderm
SRX5736449	Blastoderm
SRX5736450	Blastoderm
SRX5736451	Blastoderm
SRX5736452	Blastoderm
SRX5736453	Blastoderm
SRX5736454	Blastoderm
SRX5736455	Blastoderm
SRX6817528	3h_embryos
SRX6817529	3h_embryos
SRX6817530	3h_embryos
SRX6817531	3h_embryos
SRX6817532	3h_embryos
SRX6817533	3h_embryos
SRX6817534	3h_embryos
SRX6817535	3h_embryos
SRX6817536	3h_embryos
SRX6817537	3h_embryos
SRX6817538	3h_embryos
SRX6817539	3h_embryos
SRX6817540	7-10h_embryos
SRX6817541	3h_embryos
SRX6817542	3h_embryos
SRX6817543	3h_embryos
SRX6817544	11-12h_embryos
SRX6817545	3h_embryos
SRX6817546	3h_embryos
SRX6817547	3h_embryos
SRX7277007	Embryos
SRX7277008	Embryos
SRX7277009	Embryos
SRX7277010	Embryos
SRX7277011	Embryos
SRX7277012	Embryos
SRX7277013	Embryos
SRX7277014	Embryos
SRX7277015	Embryos
SRX7277016	Embryos
SRX7277017	Embryos
SRX7277018	Embryos
SRX7277019	Embryos
SRX7277020	Embryos
SRX7277021	Embryos
SRX7277022	Embryos
SRX7277023	Embryos
SRX7277024	Embryos
SRX7277025	Embryos
SRX7277026	Embryos
SRX7277027	Embryos
SRX7277028	Embryos
SRX7277029	Embryos
SRX7277030	Embryos
SRX7277031	Embryos
SRX7277032	Embryos
SRX7277033	Embryos
SRX7277034	Embryos
SRX7277035	Embryos
SRX7277036	Embryos
SRX7277037	Embryos
SRX7277038	Embryos
SRX7277039	Embryos
SRX7277046	Embryos
SRX7277047	Embryos
SRX7277048	Embryos
SRX7277049	Embryos
SRX7277050	Embryos
SRX7277051	Embryos
SRX7277052	Embryos
SRX7277053	Embryos
SRX7277054	Embryos
SRX7277055	Embryos
SRX7277056	Embryos
SRX7277057	Embryos
SRX7572775	3h_embryos
SRX7572776	3h_embryos
SRX7572777	3h_embryos
SRX7572778	3h_embryos
SRX7572779	3h_embryos
SRX7572780	1-3h_embryos
SRX7572781	1-3h_embryos
SRX7572782	1-3h_embryos
SRX7572783	1-3h_embryos
SRX7572784	1-3h_embryos
SRX7572785	1-3h_embryos
SRX8556249	0-2h_embryos
SRX8556250	0-2h_embryos
SRX8556251	0-2h_embryos
SRX8556252	0-2h_embryos
SRX8556253	0-2h_embryos
SRX8556254	0-2h_embryos
SRX8556255	2-4h_embryos
SRX8556256	2-4h_embryos
SRX8556257	2-4h_embryos
SRX8556258	2-4h_embryos
SRX8556259	2-4h_embryos
SRX8556260	2-4h_embryos
SRX8622117	Embryos
SRX8622118	Embryos
SRX8622119	Embryos
SRX8622120	Embryos
SRX8622121	Embryos
SRX8622122	Embryos
SRX8622123	Embryos
SRX8622124	Embryos
SRX8622125	Embryos
SRX8622126	Embryos
SRX9343228	12-13h_embryos
SRX9343229	12-13h_embryos
SRX9343230	12-13h_embryos
SRX9343231	12-13h_embryos
SRX9343232	12-13h_embryos
SRX9518312	Embryos
SRX9518313	Embryos
SRX9518314	Embryos
SRX9518315	Embryos
SRX9910781	2-2.5h_embryos
SRX9910782	2-2.5h_embryos
SRX9910783	2-2.5h_embryos
SRX9910784	2-2.5h_embryos
SRX9910785	2-2.5h_embryos
SRX9910786	2-2.5h_embryos
SRX9910787	2-2.5h_embryos
SRX9910788	2-2.5h_embryos
SRX9910789	2-2.5h_embryos
SRX9910790	2-2.5h_embryos
SRX9910791	2-2.5h_embryos
SRX9910792	2-2.5h_embryos
SRX10089728	Imaginal_haltere_disc
SRX10089729	Imaginal_haltere_disc
SRX10089730	Imaginal_haltere_disc
SRX10089731	Imaginal_haltere_disc
SRX10089732	Imaginal_haltere_disc
SRX10089733	Imaginal_wing_disc
SRX10089734	Imaginal_wing_disc
SRX10089735	Imaginal_wing_disc
SRX10089736	Imaginal_wing_disc
SRX10089737	Imaginal_haltere_disc
SRX10089738	Imaginal_haltere_disc
SRX10089739	Imaginal_wing_disc
SRX10089740	Imaginal_wing_disc
SRX10089741	Imaginal_haltere_disc
SRX10089742	Imaginal_haltere_disc
SRX10089743	Imaginal_wing_disc
SRX10089744	Imaginal_wing_disc
SRX10447585	Imaginal_wing_disc
SRX10447586	Imaginal_wing_disc
SRX10447587	Imaginal_wing_disc
SRX10447588	Imaginal_wing_disc
SRX10447589	Imaginal_wing_disc
SRX12261365	Imaginal_leg_disc
SRX12261366	Imaginal_leg_disc
SRX12261367	Imaginal_leg_disc
SRX12261368	Imaginal_leg_disc
SRX12261369	Imaginal_leg_disc
SRX12261370	Imaginal_leg_disc
SRX12440698	3rd_instar_brain
SRX12440699	3rd_instar_brain
SRX12440700	3rd_instar_brain
SRX12440701	3rd_instar_brain
SRX12440702	3rd_instar_brain
SRX12440703	3rd_instar_brain
SRX12440704	3rd_instar_brain
SRX12440705	3rd_instar_brain
SRX12440706	3rd_instar_brain
SRX12440707	3rd_instar_brain
SRX12440708	3rd_instar_brain
SRX12440709	3rd_instar_brain
SRX12440710	3rd_instar_brain
SRX15312087	Imaginal_wing_disc
SRX15312088	Imaginal_wing_disc
SRX15312089	Imaginal_wing_disc
SRX15312090	Imaginal_wing_disc
SRX16982639	Imaginal_wing_disc
SRX16982640	Imaginal_wing_disc
SRX16982641	Imaginal_wing_disc
SRX16982642	Imaginal_wing_disc
SRX16982643	Imaginal_wing_disc
SRX16982644	Imaginal_wing_disc
SRX16982645	Imaginal_wing_disc
SRX16982646	Imaginal_wing_disc
SRX16982648	Imaginal_wing_disc
SRX17045109	Imaginal_wing_disc
SRX17045111	Imaginal_wing_disc
SRX17045112	Imaginal_wing_disc
SRX17045114	Imaginal_wing_disc
SRX17473034	Fat_Body
SRX17473035	Fat_Body
SRX17473036	Fat_Body
SRX17473037	Fat_Body
SRX17473038	Fat_Body
SRX17473039	Fat_Body
SRX17473040	Fat_Body
SRX17473041	Fat_Body
SRX17473042	Fat_Body
SRX17473043	Fat_Body
SRX17473044	Fat_Body
SRX17473045	Fat_Body
SRX17473046	Fat_Body
SRX17473047	Fat_Body
SRX17473048	Fat_Body
SRX17473049	Fat_Body
SRX2661681	3rd_instar
SRX2661682	3rd_instar
SRX2661683	3rd_instar
SRX2661684	3rd_instar
SRX2661685	3rd_instar
SRX2661686	3rd_instar
SRX3032251	Eye-antennal_discs
SRX3032252	Imaginal_wing_disc
SRX3032253	Eye-antennal_discs
SRX3032254	Imaginal_wing_disc
SRX3032255	Eye-antennal_discs
SRX3032256	Imaginal_wing_disc
SRX3032257	Eye-antennal_discs
SRX3032258	Imaginal_wing_disc
SRX3032259	Eye-antennal_discs
SRX3032260	Eye-antennal_discs
SRX3032261	Eye-antennal_discs
SRX3032262	Eye-antennal_discs
SRX3032263	Eye-antennal_discs
SRX3032264	Eye-antennal_discs
SRX3032265	Eye-antennal_discs
SRX3032266	Eye-antennal_discs
SRX3032267	Eye-antennal_discs
SRX3032268	Eye-antennal_discs
SRX3032269	Eye-antennal_discs
SRX3032270	Eye-antennal_discs
SRX3032271	Eye-antennal_discs
SRX3032272	Eye-antennal_discs
SRX3032273	Eye-antennal_discs
SRX3032274	Eye-antennal_discs
SRX3032275	Eye-antennal_discs
SRX3032276	Eye-antennal_discs
SRX3032277	Eye-antennal_discs
SRX3032278	Eye-antennal_discs
SRX3032279	Eye-antennal_discs
SRX3032280	Eye-antennal_discs
SRX3032281	Eye-antennal_discs
SRX3032282	Eye-antennal_discs
SRX3032283	Eye-antennal_discs
SRX3032284	Eye-antennal_discs
SRX3032285	Eye-antennal_discs
SRX3032286	Eye-antennal_discs
SRX3032287	Eye-antennal_discs
SRX3032288	Eye-antennal_discs
SRX3032289	Eye-antennal_discs
SRX3032290	Eye-antennal_discs
SRX3032291	Eye-antennal_discs
SRX3032292	Eye-antennal_discs
SRX3032293	Eye-antennal_discs
SRX3081797	Eye-antennal_discs
SRX3081798	Eye-antennal_discs
SRX3088355	Eye-antennal_discs
SRX3088361	Eye-antennal_discs
SRX3088363	Eye-antennal_discs
SRX3088394	Eye-antennal_discs
SRX3088396	Eye-antennal_discs
SRX3104579	Imaginal_wing_disc
SRX3104580	Imaginal_wing_disc
SRX3104581	Imaginal_wing_disc
SRX3104582	Imaginal_wing_disc
SRX3104583	Imaginal_wing_disc
SRX3104584	Imaginal_wing_disc
SRX3104585	Imaginal_wing_disc
SRX3104586	Imaginal_wing_disc
SRX3104587	Imaginal_wing_disc
SRX3104588	Imaginal_wing_disc
SRX3104589	Imaginal_wing_disc
SRX3104590	Imaginal_wing_disc
SRX3104591	Imaginal_wing_disc
SRX3104592	Imaginal_wing_disc
SRX3467361	3rd_instar_brain
SRX3467362	3rd_instar_brain
SRX3467363	3rd_instar_brain
SRX3467364	Eye-antennal_discs
SRX3467365	Eye-antennal_discs
SRX3467366	Eye-antennal_discs
SRX3467367	Eye-antennal_discs
SRX4782827	3rd_instar_brain
SRX4782828	3rd_instar_brain
SRX4782829	3rd_instar_brain
SRX7192189	Imaginal_wing_disc
SRX7192190	Imaginal_wing_disc
SRX7192191	Imaginal_wing_disc
SRX7192192	Imaginal_wing_disc
SRX7192193	Imaginal_wing_disc
SRX7192194	Imaginal_wing_disc
SRX7192195	Imaginal_wing_disc
SRX7192196	Imaginal_wing_disc
SRX7192197	Imaginal_wing_disc
SRX7192198	Imaginal_wing_disc
SRX7192199	Imaginal_wing_disc
SRX7192200	Imaginal_wing_disc
SRX7281002	Eye-antennal_discs
SRX7281003	Eye-antennal_discs
SRX7281004	Eye-antennal_discs
SRX7281005	Eye-antennal_discs
SRX7281006	Eye-antennal_discs
SRX7281007	Eye-antennal_discs
SRX7281008	Eye-antennal_discs
SRX7281009	Eye-antennal_discs
SRX7281010	Eye-antennal_discs
SRX7281011	Eye-antennal_discs
SRX7281012	Eye-antennal_discs
SRX7281013	Eye-antennal_discs
SRX7281014	Eye-antennal_discs
SRX7281015	Eye-antennal_discs
SRX7281016	Eye-antennal_discs
SRX7281017	Eye-antennal_discs
SRX7281018	Eye-antennal_discs
SRX7281019	Eye-antennal_discs
SRX7281020	Eye-antennal_discs
SRX7281021	Eye-antennal_discs
SRX7281022	Eye-antennal_discs
SRX7281023	Eye-antennal_discs
SRX7281024	Eye-antennal_discs
SRX7281025	Eye-antennal_discs
SRX7281026	Eye-antennal_discs
SRX7281027	Eye-antennal_discs
SRX7281028	Eye-antennal_discs
SRX7281029	Eye-antennal_discs
SRX7281030	Eye-antennal_discs
SRX7282525	Eye-antennal_discs
SRX7282531	Eye-antennal_discs
SRX7282532	Eye-antennal_discs
SRX7282553	Eye-antennal_discs
SRX7282557	Eye-antennal_discs
SRX7282606	Eye-antennal_discs
SRX7282617	Eye-antennal_discs
SRX7282634	Eye-antennal_discs
SRX7282635	Eye-antennal_discs
SRX7282645	Eye-antennal_discs
SRX7282646	Eye-antennal_discs
SRX7282721	Eye-antennal_discs
SRX7282724	Eye-antennal_discs
SRX7282765	Eye-antennal_discs
SRX7282782	Eye-antennal_discs
SRX7282800	Eye-antennal_discs
SRX7282826	Eye-antennal_discs
SRX7282856	Eye-antennal_discs
SRX7282920	Eye-antennal_discs
SRX7282921	Eye-antennal_discs
SRX7282922	Eye-antennal_discs
SRX7282923	Eye-antennal_discs
SRX7282924	Eye-antennal_discs
SRX7282925	Eye-antennal_discs
SRX7282926	Eye-antennal_discs
SRX7282927	Eye-antennal_discs
SRX7282928	Eye-antennal_discs
SRX7282929	Eye-antennal_discs
SRX7282930	Eye-antennal_discs
SRX7282931	Eye-antennal_discs
SRX7282932	Eye-antennal_discs
SRX7282933	Eye-antennal_discs
SRX7282944	Eye-antennal_discs
SRX8369903	Neuroblast
SRX8369904	Neuroblast
SRX8755935	Neurons
SRX8755936	Neurons
SRX8755937	Neurons
SRX8755938	Neurons
SRX8755939	Neurons
SRX8755940	Neurons
SRX9217371	Eye-antennal_discs
SRX9217372	Eye-antennal_discs
SRX9217373	Eye-antennal_discs
SRX9217374	Eye-antennal_discs
SRX9217375	Eye-antennal_discs
SRX9689641	Optic_lobe
SRX9689642	Optic_lobe
SRX9689643	Optic_lobe
SRX3945496	Pupal_legs
SRX3945497	Pupal_legs
SRX3945498	Pupal_legs
SRX3945500	Pupal_legs
SRX8755941	Pupal_neurons
SRX8755942	Pupal_neurons
SRX8755943	Pupal_neurons
SRX8755944	Pupal_neurons
SRX8755945	Pupal_neurons
SRX8755946	Pupal_neurons
SRX9717933	pupal_brains
SRX9717934	pupal_brains
SRX9717935	pupal_brains
SRX9717936	pupal_brains
SRX9717937	pupal_brains
SRX9717938	pupal_brains
SRX9717939	pupal_brains
SRX9717940	pupal_brains
SRX9717945	pupal_brains
SRX12178805	Eye-antennal_discs
SRX12178806	Eye-antennal_discs
SRX12178807	Brains
SRX12178808	Imaginal_wing_disc
SRX12178809	Brains
SRX12178810	Imaginal_wing_disc
SRX12178811	Ovary
SRX12178812	Eye-antennal_discs
SRX12178813	Brains
SRX12178814	Brains
SRX12178815	Imaginal_wing_disc
SRX12178816	Ovary
SRX12178817	Brains
SRX12178818	Brains
SRX12178819	Imaginal_wing_disc
SRX12178820	Brains
SRX12178821	Ovary
SRX12178822	Eye-antennal_discs
SRX12178823	Brains
SRX12178824	Imaginal_wing_disc
SRX12178825	Ovary
SRX12178826	Eye-antennal_discs
SRX12178827	Brains
SRX12178828	Imaginal_wing_disc
SRX12178829	Imaginal_wing_disc
SRX12178830	Ovary
SRX12178831	Ovary
SRX12178832	Eye-antennal_discs
SRX12178833	Ovary
SRX12178834	Ovary
SRX12178835	Eye-antennal_discs
SRX12178836	Brains
SRX12178837	Brains
SRX12178838	Imaginal_wing_disc
SRX12178839	Ovary
SRX12178840	Eye-antennal_discs
SRX12178841	Eye-antennal_discs
SRX12178842	Eye-antennal_discs
SRX12178843	Imaginal_wing_disc
SRX12178844	Ovary
SRX12178845	Eye-antennal_discs
SRX12178846	Eye-antennal_discs
SRX12178847	Brains
SRX12178848	Imaginal_wing_disc
SRX12178849	Ovary
SRX12178851	Eye-antennal_discs
SRX12178852	Imaginal_wing_disc
SRX12178853	Brains
SRX12178854	Eye-antennal_discs
SRX12178855	Eye-antennal_discs
SRX12178856	Brains
SRX12178857	Imaginal_wing_disc
SRX12178858	Brains
SRX12178859	Ovary
SRX12178860	Brains
SRX12178861	Imaginal_wing_disc
SRX12178862	Imaginal_wing_disc
SRX12178863	Ovary
SRX12178864	Eye-antennal_discs
SRX12178865	Eye-antennal_discs
SRX12178866	Imaginal_wing_disc
SRX12178867	Ovary
SRX12178868	Ovary
SRX12178869	Brains
SRX12178870	Brains
SRX12178871	Imaginal_wing_disc
SRX12178872	Ovary
SRX12178873	Ovary
SRX12178874	Ovary
SRX12178875	Eye-antennal_discs
SRX12178876	Brains
SRX12178877	Imaginal_wing_disc
SRX12178878	Imaginal_wing_disc
SRX12178879	Ovary
SRX12178880	Eye-antennal_discs
SRX12178881	Brains
SRX12178882	Imaginal_wing_disc
SRX12178883	Ovary
SRX12178884	Imaginal_wing_disc
SRX12178885	Ovary
SRX12178886	Eye-antennal_discs
SRX12178887	Eye-antennal_discs
SRX12178888	Brains
SRX12178889	Imaginal_wing_disc
SRX12178890	Eye-antennal_discs
SRX12178891	Brains
SRX12178892	Brains
SRX12178893	Imaginal_wing_disc
SRX12178894	Eye-antennal_discs
SRX12178895	Ovary
SRX12178896	Ovary
SRX12178897	Eye-antennal_discs
SRX12178898	Brains
SRX12178899	Imaginal_wing_disc
SRX12178900	Imaginal_wing_disc
